# The ideotype for drought tolerance in bioenergy *Populus nigra*

**DOI:** 10.1101/2024.02.07.579233

**Authors:** Hazel K Smith, Jaime Puértolas, Cyril Douthe, Giovanni Emiliani, Alessio Giovannelli, Libby S Rowland, Mike Allwright, Jack H Bailey-Bale, Pili M Valdes-Fragoso, Elisabeth K Larsen, Giorgio Alberti, Alessandro Zaldei, Andrew D Hirons, Franco Alasia, Miquel Ribas-Carbo, Jaume Flexas, Ian C Dodd, William J Davies, Gail Taylor

## Abstract

Fast-growing perennial trees such as Populus nigra L. are important species for wood, plywood, pulp, and bioenergy feedstock production, yet tree vigor in a changing climate is poorly understood. This research aimed to identify breeding targets for yield in water-limited environments, alongside unraveling the relationship between drought, yield, and glucose release in P. nigra. A diversity panel of 20 P. nigra genotypes, selected from a wide natural association population, was grown at three divergent European sites. Through extensive phenotyping of physiological and morphological productivity and water-use traits, under irrigated conditions and when exposed to a progressive drought, we elucidated the adaptive and plastic drivers underlying tree productivity. We have identified the underpinning traits for drought tolerance, whereby high yields can be maintained under water deficit, in this key species. This highlighted the importance of examining the yield stress index (YSI) over the drought resistance index (DRI) to assess genotypes for performance under moderate drought. In this way, we found genotypes with high hydraulic capacity, and large leaves made up of many cells to be best suited to multiple European environments, with contrasting water availability. Moreover, we identified genotypes that combine yield and water use efficiency, with good glucose release potential, which will be important traits for the future of poplar as a bioenergy crop. Vigorous poplar genotypes, which are adapted to wet climates showed high environmental plasticity. However, in European drought scenarios, these trees outperform drought resistant genotypes, and some exhibit good glucose release. These trees are a valuable resource for the future.
