## Supplemental Table 1 for "The ideotype for drought tolerance in bioenergy *Populus nigra*"

### Sheet: Meta Data
Supplementary Table 2
This spreadsheet contains the statistical coefficients and p-values for the following meaurements on Populus nigra:
June SVI	June Stem Volume Index
August SVI	August Stem Volume Index
SVI AGR	Stem Volume Index Absolute Grow Rate
SVI RGR	Stem Volume Index Relative Grow Rate
Leaf dry weight
Leaf length
Leaf width
Leaf L:W ratio	Ratio of leaf length to leaf width
Leaf area
Specific leaf area
Leaf Temperature
Assimilation
Stomatal conductance
Midday water potential
Predawn water potential
Ethylene content
ABA content	Abscisic acid content
ΨP0	Water potential
Cell size
CNPL	Cell number per leaf
Stomatal density
Stomatal index
Wood carbon isotope discrimination
Leaf carbon isotope discrimination
Number of vessels
Dh	Hydraulically weighted vessel diameter
Kst	Theoretical hydraulic conductivity
Wood density
Vessel length
Vessel diameter
Fibre length
Fibre diameter
Saccharification potential
Latitude
Longitude
Altitude

### Sheet: All traits combined
August SVI	0.865
	p<0.0001
SVI AGR	0.844	0.999
	p<0.0001	p<0.0001
SVI RGR	-0.643	-0.288	-0.257
	p<0.0001	0.11	0.156
Leaf dry weight	0.712	0.857	0.858	-0.238
	p<0.0001	p<0.0001	p<0.0001	0.19
Leaf length	0.746	0.867	0.866	-0.342	0.918
	p<0.0001	p<0.0001	p<0.0001	0.055	p<0.0001
Leaf width	0.798	0.916	0.914	-0.336	0.965	0.96
	p<0.0001	p<0.0001	p<0.0001	0.06	p<0.0001	p<0.0001
Leaf L:W ratio	-0.722	-0.749	-0.742	0.329	-0.698	-0.559	-0.756
	p<0.0001	p<0.0001	p<0.0001	0.066	p<0.0001	0.001	p<0.0001
Leaf area	0.723	0.884	0.887	-0.229	0.985	0.933	0.978	-0.701
	p<0.0001	p<0.0001	p<0.0001	0.208	p<0.0001	p<0.0001	p<0.0001	p<0.0001
Specific leaf area	0.35	0.332	0.324	-0.212	0.522	0.387	0.424	-0.392	0.388
	0.05	0.064	0.07	0.244	0.002	0.028	0.015	0.026	0.028
Leaf Temperature	0.074	-0.023	-0.029	-0.307	0.014	0.006	0.036	-0.153	-0.002	0.078
	0.686	0.901	0.873	0.087	0.94	0.975	0.847	0.405	0.99	0.673
Assimilation	-0.103	-0.045	-0.04	0.207	-0.037	0.007	-0.011	0.075	-0.001	-0.129	-0.772
	0.574	0.807	0.829	0.257	0.843	0.97	0.95	0.682	0.996	0.483	p<0.0001
Stomatal conductance	-0.114	-0.035	-0.027	0.361	-0.068	-0.052	-0.068	0.145	-0.03	-0.185	-0.854	0.889
	0.536	0.847	0.884	0.042	0.71	0.779	0.712	0.43	0.869	0.311	p<0.0001	p<0.0001
Midday water potential	-0.382	-0.335	-0.334	0.273	-0.339	-0.374	-0.372	0.282	-0.343	-0.197	-0.209	-0.006	0.028
	0.031	0.061	0.062	0.131	0.058	0.035	0.036	0.118	0.055	0.28	0.252	0.973	0.877
Predawn water potential	0.141	0.174	0.174	-0.052	0.253	0.373	0.284	0.06	0.307	-0.24	-0.463	0.45	0.436	-0.084
	0.442	0.342	0.341	0.779	0.163	0.035	0.115	0.746	0.088	0.186	0.008	0.01	0.013	0.647
Ethylene content	-0.31	-0.345	-0.343	0.218	-0.311	-0.23	-0.314	0.411	-0.318	-0.18	-0.202	0.292	0.201	0.045	0.221
	0.084	0.053	0.054	0.231	0.083	0.205	0.08	0.019	0.076	0.325	0.268	0.105	0.271	0.808	0.223
ABA content	-0.093	-0.234	-0.248	-0.292	-0.193	-0.212	-0.192	-0.002	-0.238	0.156	0.584	-0.459	-0.664	-0.058	-0.424	0.109
	0.614	0.197	0.171	0.105	0.29	0.245	0.292	0.989	0.19	0.393	p<0.0001	0.008	p<0.0001	0.752	0.015	0.554
ΨP0	0.131	0.124	0.125	0.2	-0.003	0.033	0.013	0.095	0.038	-0.269	-0.535	0.361	0.606	0.196	0.314	-0.004	-0.658
	0.474	0.499	0.497	0.271	0.987	0.857	0.943	0.603	0.838	0.136	0.002	0.043	p<0.0001	0.282	0.08	0.984	p<0.0001
Cell size	-0.146	-0.147	-0.14	0.222	-0.058	-0.204	-0.166	0.104	-0.119	0.185	-0.086	-0.038	0.092	-0.007	0.008	0.001	-0.318	0.053
	0.424	0.423	0.444	0.223	0.753	0.264	0.364	0.572	0.515	0.312	0.638	0.836	0.616	0.968	0.967	0.997	0.076	0.774
CNPL	0.723	0.86	0.86	-0.276	0.951	0.927	0.956	-0.66	0.975	0.315	0.001	0.029	-0.014	-0.354	0.328	-0.274	-0.178	0.06	-0.294
	p<0.0001	p<0.0001	p<0.0001	0.126	p<0.0001	p<0.0001	p<0.0001	p<0.0001	p<0.0001	0.079	0.997	0.873	0.939	0.047	0.066	0.129	0.329	0.743	0.103
Stomatal density	0.439	0.4	0.39	-0.377	0.278	0.436	0.399	-0.223	0.374	-0.249	0.257	-0.078	-0.179	-0.287	0.225	-0.151	0.051	-0.016	-0.526	0.468
	0.012	0.023	0.027	0.033	0.124	0.013	0.024	0.22	0.035	0.169	0.155	0.67	0.327	0.112	0.216	0.41	0.781	0.93	0.002	0.007
Stomatal index	0.388	0.434	0.432	-0.277	0.389	0.549	0.49	-0.189	0.489	-0.223	0.128	0.059	-0.055	-0.257	0.374	-0.18	-0.196	-0.008	-0.36	0.532	0.907
	0.028	0.013	0.014	0.125	0.028	0.001	0.004	0.299	0.005	0.219	0.484	0.748	0.764	0.156	0.035	0.323	0.283	0.967	0.043	0.002	p<0.0001
Wood carbon isotope discrimination	-0.471	-0.559	-0.563	0.374	-0.659	-0.757	-0.703	0.388	-0.655	-0.295	-0.46	0.361	0.494	0.357	-0.186	0.044	-0.197	0.322	0.186	-0.662	-0.357	-0.399
	0.007	0.001	0.001	0.035	p<0.0001	p<0.0001	p<0.0001	0.028	p<0.0001	0.101	0.008	0.042	0.004	0.045	0.307	0.81	0.28	0.072	0.309	p<0.0001	0.045	0.024
Leaf carbon isotope discrimination	-0.13	-0.146	-0.142	0.345	-0.32	-0.437	-0.369	0.16	-0.312	-0.177	-0.434	0.347	0.574	0.059	-0.181	-0.006	-0.452	0.507	0.282	-0.33	-0.329	-0.32	0.736
	0.478	0.426	0.438	0.053	0.074	0.012	0.037	0.381	0.083	0.333	0.013	0.052	0.001	0.748	0.322	0.975	0.009	0.003	0.118	0.065	0.066	0.074	p<0.0001
Number of vessels	-0.198	-0.235	-0.234	-0.029	-0.111	-0.251	-0.188	-0.013	-0.164	0.139	0.526	-0.564	-0.589	-0.124	-0.514	-0.136	0.612	-0.517	0.039	-0.18	-0.172	-0.289	-0.108	-0.146
	0.278	0.196	0.197	0.877	0.546	0.165	0.302	0.945	0.371	0.449	0.002	0.001	p<0.0001	0.499	0.003	0.457	p<0.0001	0.002	0.831	0.325	0.347	0.109	0.557	0.425
Dh	0.575	0.636	0.634	-0.197	0.441	0.565	0.533	-0.304	0.507	-0.031	-0.212	0.214	0.282	-0.007	0.344	-0.174	-0.508	0.557	-0.149	0.521	0.444	0.488	-0.204	0.018	-0.76
	0.001	p<0.0001	p<0.0001	0.279	0.012	0.001	0.002	0.091	0.003	0.866	0.244	0.24	0.118	0.97	0.054	0.34	0.003	0.001	0.417	0.002	0.011	0.005	0.263	0.924	p<0.0001
Kst	0.602	0.661	0.658	-0.224	0.465	0.525	0.556	-0.471	0.523	0.024	0.106	-0.08	-0.018	-0.055	0.076	-0.369	-0.255	0.434	-0.115	0.514	0.505	0.481	-0.304	-0.074	-0.378	0.853
	p<0.0001	p<0.0001	p<0.0001	0.217	0.007	0.002	0.001	0.007	0.002	0.898	0.563	0.663	0.922	0.767	0.68	0.037	0.159	0.013	0.53	0.003	0.003	0.005	0.091	0.688	0.033	p<0.0001
Wood density	-0.138	0.044	0.056	0.168	0.267	0.175	0.281	-0.242	0.265	0.137	0.158	-0.159	-0.202	-0.356	-0.109	0.067	0.113	-0.548	0.017	0.207	-0.283	-0.184	-0.305	-0.151	0.395	-0.527	-0.54
	0.521	0.839	0.794	0.433	0.207	0.414	0.183	0.254	0.211	0.522	0.462	0.459	0.344	0.088	0.613	0.756	0.599	0.006	0.936	0.333	0.18	0.39	0.147	0.481	0.056	0.008	0.006
Vessel length	0.37	0.419	0.423	-0.122	0.469	0.397	0.44	-0.347	0.472	0.11	-0.037	0.142	0.113	-0.281	0.245	-0.305	-0.237	0.139	0.168	0.455	0.096	0.213	-0.322	-0.007	-0.138	0.246	0.242	-0.346
	0.037	0.017	0.016	0.507	0.007	0.025	0.012	0.052	0.006	0.55	0.84	0.439	0.536	0.119	0.177	0.09	0.192	0.449	0.358	0.009	0.601	0.242	0.072	0.968	0.451	0.176	0.182	0.097
Vessel diameter	0.745	0.796	0.792	-0.347	0.55	0.639	0.659	-0.543	0.609	0.082	0.156	-0.129	-0.061	-0.229	0.08	-0.353	-0.284	0.295	-0.118	0.599	0.515	0.475	-0.406	-0.062	-0.381	0.838	0.879	-0.316	0.263
	p<0.0001	p<0.0001	p<0.0001	0.052	0.001	p<0.0001	p<0.0001	0.001	p<0.0001	0.656	0.394	0.48	0.74	0.208	0.662	0.047	0.115	0.101	0.52	p<0.0001	0.003	0.006	0.021	0.734	0.031	p<0.0001	p<0.0001	0.132	0.146
Fibre length	0.583	0.569	0.566	-0.252	0.574	0.506	0.533	-0.409	0.549	0.408	0.038	0.013	0.079	-0.445	0.183	-0.28	-0.239	0.173	0.188	0.534	0.082	0.113	-0.367	0.158	-0.042	0.31	0.308	-0.199	0.663	0.437
	p<0.0001	0.001	0.001	0.164	0.001	0.003	0.002	0.02	0.001	0.021	0.836	0.943	0.666	0.011	0.316	0.121	0.187	0.344	0.303	0.002	0.654	0.539	0.039	0.388	0.819	0.084	0.087	0.351	p<0.0001	0.012
Fibre diameter	0.293	0.154	0.14	-0.292	0.033	0.234	0.122	0.078	0.027	0.145	-0.005	0.087	0.027	0.037	0.115	0.165	-0.09	0.324	-0.121	0.057	0.188	0.188	-0.128	-0.048	-0.511	0.546	0.425	-0.555	0.062	0.372	0.144
	0.104	0.4	0.446	0.105	0.857	0.197	0.506	0.672	0.882	0.428	0.98	0.635	0.885	0.84	0.532	0.366	0.626	0.07	0.508	0.758	0.302	0.303	0.486	0.793	0.003	0.001	0.015	0.005	0.734	0.036	0.433
Saccharification potential	-0.412	-0.465	-0.464	0.426	-0.429	-0.606	-0.535	0.323	-0.438	-0.2	-0.361	0.237	0.416	0.142	-0.087	0.146	-0.169	0.339	0.166	-0.413	-0.262	-0.352	0.716	0.623	-0.033	-0.252	-0.369	-0.049	-0.075	-0.387	-0.133	-0.273
	0.019	0.007	0.007	0.015	0.014	p<0.0001	0.002	0.071	0.012	0.272	0.042	0.191	0.018	0.437	0.635	0.424	0.356	0.058	0.365	0.019	0.147	0.048	p<0.0001	p<0.0001	0.856	0.164	0.038	0.821	0.684	0.029	0.469	0.131
Latitude	0.319	0.251	0.243	-0.459	0.236	0.481	0.364	-0.117	0.239	0.224	0.08	0.023	-0.165	-0.296	0.239	0.03	0.112	-0.329	-0.345	0.263	0.263	0.349	-0.557	-0.514	-0.183	0.071	-0.071	0.231	0.035	0.06	0.056	0.285	-0.568
	0.075	0.166	0.18	0.008	0.193	0.005	0.04	0.525	0.188	0.218	0.663	0.902	0.366	0.1	0.188	0.871	0.543	0.066	0.053	0.146	0.146	0.051	0.001	0.003	0.315	0.699	0.698	0.278	0.85	0.743	0.759	0.114	0.001
Longitude	0.533	0.676	0.679	-0.252	0.617	0.724	0.714	-0.514	0.669	0.057	0.191	-0.149	-0.214	-0.397	0.22	-0.155	0.102	-0.048	-0.404	0.701	0.507	0.46	-0.638	-0.543	0.01	0.408	0.538	0.152	0.07	0.578	0.12	0.02	-0.592	0.268
	0.002	p<0.0001	p<0.0001	0.164	p<0.0001	p<0.0001	p<0.0001	0.003	p<0.0001	0.756	0.296	0.416	0.239	0.025	0.226	0.398	0.58	0.795	0.022	p<0.0001	0.003	0.008	p<0.0001	0.001	0.955	0.02	0.002	0.48	0.705	0.001	0.512	0.913	p<0.0001	0.138
Altitude	-0.758	-0.708	-0.699	0.513	-0.654	-0.753	-0.751	0.579	-0.67	-0.36	-0.182	0.092	0.148	0.552	-0.094	0.307	0.079	0.018	0.331	-0.683	-0.494	-0.516	0.608	0.267	0.162	-0.422	-0.424	-0.259	-0.389	-0.549	-0.519	-0.318	0.477	-0.652	-0.508
	p<0.0001	p<0.0001	p<0.0001	0.003	p<0.0001	p<0.0001	p<0.0001	0.001	p<0.0001	0.043	0.318	0.617	0.418	0.001	0.609	0.087	0.668	0.922	0.064	p<0.0001	0.004	0.002	p<0.0001	0.14	0.375	0.016	0.016	0.223	0.028	0.001	0.002	0.076	0.006	p<0.0001	0.003
	June SVI	August SVI	SVI AGR	SVI RGR	Leaf dry weight	Leaf length	Leaf width	Leaf L:W ratio	Leaf area	Specific leaf area	Leaf Temperature	Assimilation	Stomatal conductance	Midday water potential	Predawn water potential	Ethylene content	ABA content	ΨP0	Cell size	CNPL	Stomatal density	Stomatal index	Wood carbon isotope discrimination	Leaf carbon isotope discrimination	Number of vessels	Dh	Kst	Wood density	Vessel length	Vessel diameter	Fibre length	Fibre diameter	Saccharification potential	Latitude	Longitude

### Sheet: All traits control
August SVI	0.848
	p<0.0001
SVI AGR	0.825	0.999
	p<0.0001	p<0.0001
SVI RGR	-0.711	-0.346	-0.312
	0.002	0.189	0.24
Leaf dry weight	0.657	0.811	0.814	-0.312
	0.006	p<0.0001	p<0.0001	0.24
Leaf length	0.696	0.808	0.807	-0.453	0.906
	0.003	p<0.0001	p<0.0001	0.078	p<0.0001
Leaf width	0.749	0.875	0.874	-0.423	0.966	0.942
	0.001	p<0.0001	p<0.0001	0.102	p<0.0001	p<0.0001
Leaf L:W ratio	-0.665	-0.731	-0.727	0.312	-0.691	-0.51	-0.757
	0.005	0.001	0.001	0.24	0.003	0.044	0.001
Leaf area	0.666	0.844	0.848	-0.31	0.984	0.914	0.977	-0.705
	0.005	p<0.0001	p<0.0001	0.243	p<0.0001	p<0.0001	p<0.0001	0.002
Specific leaf area	0.481	0.431	0.421	-0.216	0.613	0.494	0.531	-0.423	0.483
	0.059	0.096	0.104	0.422	0.012	0.052	0.034	0.103	0.058
Leaf Temperature	-0.023	0.038	0.043	-0.045	0.236	0.236	0.263	-0.189	0.284	-0.301
	0.934	0.888	0.874	0.867	0.38	0.378	0.326	0.483	0.286	0.257
Assimilation	0.051	0.128	0.133	-0.041	0.221	0.277	0.245	-0.128	0.198	0.424	-0.525
	0.852	0.636	0.623	0.881	0.411	0.298	0.361	0.636	0.463	0.101	0.037
Stomatal conductance	-0.079	-0.052	-0.048	0.342	-0.099	-0.167	-0.145	0.064	-0.13	0.319	-0.707	0.552
	0.77	0.849	0.859	0.195	0.715	0.537	0.592	0.813	0.63	0.228	0.002	0.026
Midday water potential	-0.297	-0.395	-0.399	0.013	-0.458	-0.432	-0.42	0.225	-0.459	-0.289	0.095	-0.46	-0.382
	0.264	0.13	0.126	0.963	0.075	0.095	0.105	0.403	0.074	0.278	0.727	0.073	0.144
Predawn water potential	-0.08	-0.127	-0.131	-0.283	0.045	0.159	0.073	0.115	0.084	-0.294	0.357	-0.004	-0.447	-0.01
	0.769	0.638	0.628	0.288	0.87	0.557	0.789	0.671	0.756	0.268	0.175	0.988	0.083	0.971
Ethylene content	-0.344	-0.356	-0.352	0.226	-0.308	-0.242	-0.339	0.387	-0.352	0.004	-0.082	0.077	-0.141	0.062	0.157
	0.193	0.177	0.182	0.399	0.245	0.367	0.199	0.138	0.181	0.988	0.761	0.778	0.603	0.818	0.561
ABA content	0.09	0.14	0.142	-0.14	0.06	0.092	0.118	-0.252	0.028	0.13	0.039	0.211	-0.263	-0.123	0.279	0.435
	0.74	0.605	0.601	0.606	0.826	0.734	0.664	0.346	0.917	0.632	0.885	0.434	0.324	0.651	0.294	0.093
ΨP0	-0.089	-0.213	-0.22	0.177	-0.291	-0.36	-0.38	0.35	-0.321	-0.013	-0.13	-0.441	0.104	0.249	-0.455	-0.235	-0.494
	0.743	0.428	0.413	0.512	0.274	0.171	0.146	0.183	0.225	0.961	0.631	0.087	0.701	0.352	0.076	0.381	0.052
Cell size	-0.631	-0.499	-0.483	0.621	-0.331	-0.502	-0.476	0.381	-0.389	-0.009	-0.18	-0.116	0.244	0.331	-0.09	0.236	-0.326	0.207
	0.009	0.049	0.058	0.01	0.211	0.048	0.062	0.146	0.137	0.973	0.505	0.669	0.362	0.21	0.74	0.379	0.218	0.442
CNPL	0.71	0.839	0.839	-0.391	0.974	0.927	0.97	-0.672	0.987	0.477	0.297	0.173	-0.158	-0.504	0.129	-0.359	0.067	-0.305	-0.485
	0.002	p<0.0001	p<0.0001	0.134	p<0.0001	p<0.0001	p<0.0001	0.004	p<0.0001	0.062	0.264	0.522	0.559	0.047	0.635	0.172	0.804	0.25	0.057
Stomatal density	0.424	0.388	0.381	-0.464	0.278	0.44	0.397	-0.195	0.387	-0.254	0.263	0.097	-0.211	-0.368	0.321	-0.224	0.201	-0.201	-0.736	0.457
	0.101	0.138	0.146	0.07	0.297	0.088	0.128	0.469	0.138	0.342	0.324	0.722	0.433	0.161	0.226	0.405	0.456	0.456	0.001	0.075
Stomatal index	0.307	0.339	0.338	-0.414	0.353	0.528	0.46	-0.153	0.467	-0.242	0.27	0.243	-0.201	-0.285	0.384	-0.27	0.031	-0.275	-0.622	0.501	0.92
	0.247	0.2	0.201	0.111	0.18	0.036	0.073	0.572	0.068	0.367	0.312	0.364	0.456	0.284	0.142	0.311	0.908	0.303	0.01	0.048	p<0.0001
Wood carbon isotope discrimination	-0.34	-0.484	-0.489	0.312	-0.727	-0.813	-0.742	0.355	-0.717	-0.328	-0.513	-0.162	0.484	0.241	-0.504	-0.111	-0.361	0.554	0.279	-0.721	-0.276	-0.384
	0.198	0.057	0.054	0.24	0.001	p<0.0001	0.001	0.178	0.002	0.215	0.042	0.549	0.057	0.369	0.046	0.682	0.17	0.026	0.296	0.002	0.3	0.142
Leaf carbon isotope discrimination	-0.088	-0.115	-0.116	0.374	-0.393	-0.513	-0.438	0.182	-0.384	-0.068	-0.623	-0.036	0.626	0.026	-0.627	-0.161	-0.467	0.526	0.276	-0.405	-0.294	-0.384	0.853
	0.746	0.67	0.669	0.154	0.133	0.042	0.089	0.5	0.142	0.803	0.01	0.895	0.01	0.924	0.009	0.551	0.068	0.036	0.301	0.119	0.269	0.142	p<0.0001
Number of vessels	-0.663	-0.624	-0.612	0.522	-0.46	-0.516	-0.487	0.26	-0.476	-0.155	-0.053	0.241	0.421	-0.046	0.06	0.173	0.077	-0.004	0.375	-0.512	-0.245	-0.2	0.29	0.007
	0.005	0.01	0.012	0.038	0.073	0.041	0.056	0.331	0.062	0.565	0.845	0.369	0.104	0.864	0.825	0.522	0.777	0.988	0.152	0.042	0.36	0.458	0.275	0.978
Dh	0.768	0.816	0.809	-0.429	0.637	0.675	0.684	-0.464	0.672	0.249	0.227	-0.268	-0.356	-0.066	-0.145	-0.378	-0.057	0.211	-0.443	0.682	0.422	0.365	-0.385	-0.14	-0.736
	0.001	p<0.0001	p<0.0001	0.097	0.008	0.004	0.003	0.07	0.004	0.353	0.398	0.315	0.176	0.809	0.591	0.149	0.834	0.433	0.085	0.004	0.103	0.164	0.141	0.604	0.001
Kst	0.564	0.702	0.704	-0.193	0.55	0.519	0.6	-0.543	0.587	0.216	0.286	-0.227	-0.268	0.037	-0.271	-0.469	-0.015	0.284	-0.306	0.557	0.335	0.306	-0.284	-0.133	-0.416	0.887
	0.023	0.002	0.002	0.475	0.027	0.04	0.014	0.03	0.017	0.422	0.283	0.397	0.315	0.891	0.309	0.067	0.957	0.286	0.25	0.025	0.205	0.249	0.286	0.623	0.109	p<0.0001
Wood density	-0.063	0.12	0.13	0.14	0.217	0.152	0.318	-0.265	0.323	-0.23	0.133	0.054	0.001	-0.17	0.159	0.12	-0.356	-0.596	0.387	0.218	-0.139	0.05	-0.182	-0.005	-0.104	-0.213	-0.327
	0.846	0.71	0.688	0.665	0.497	0.636	0.313	0.405	0.306	0.471	0.679	0.868	0.997	0.597	0.622	0.709	0.255	0.041	0.214	0.496	0.666	0.876	0.572	0.986	0.747	0.505	0.299
Vessel length	0.25	0.332	0.334	-0.118	0.519	0.389	0.447	-0.359	0.479	0.406	0.031	0.338	0.077	-0.395	0.181	-0.462	0.087	-0.036	-0.171	0.515	0.097	0.13	-0.316	-0.101	-0.141	0.149	0.162	-0.364
	0.349	0.209	0.207	0.665	0.039	0.137	0.083	0.172	0.061	0.119	0.91	0.2	0.776	0.13	0.502	0.071	0.749	0.895	0.525	0.041	0.72	0.632	0.234	0.709	0.603	0.583	0.549	0.245
Vessel diameter	0.808	0.887	0.881	-0.374	0.63	0.663	0.712	-0.58	0.683	0.216	0.235	-0.214	-0.261	-0.171	-0.155	-0.387	0.005	0.059	-0.441	0.685	0.446	0.344	-0.371	-0.088	-0.692	0.946	0.851	-0.066	0.163
	p<0.0001	p<0.0001	p<0.0001	0.153	0.009	0.005	0.002	0.018	0.004	0.423	0.381	0.426	0.328	0.527	0.565	0.139	0.985	0.827	0.088	0.003	0.083	0.192	0.157	0.746	0.003	p<0.0001	p<0.0001	0.839	0.546
Fibre length	0.559	0.56	0.552	-0.193	0.635	0.584	0.58	-0.352	0.602	0.558	-0.022	0.181	0.173	-0.471	0.204	-0.285	-0.065	0.024	-0.183	0.642	0.095	0.076	-0.398	-0.029	-0.283	0.382	0.229	-0.15	0.71	0.412
	0.025	0.024	0.027	0.473	0.008	0.018	0.018	0.182	0.014	0.025	0.934	0.503	0.521	0.066	0.449	0.284	0.81	0.93	0.497	0.007	0.727	0.78	0.127	0.916	0.288	0.144	0.394	0.643	0.002	0.112
Fibre diameter	0.364	0.226	0.211	-0.392	0.164	0.369	0.215	0.096	0.133	0.301	0.087	0.013	-0.34	0.184	-0.083	0.128	0.082	0.277	-0.31	0.174	0.189	0.177	-0.31	-0.206	-0.481	0.504	0.395	-0.556	0.116	0.401	0.194
	0.166	0.4	0.433	0.133	0.545	0.159	0.424	0.723	0.625	0.258	0.748	0.963	0.197	0.495	0.76	0.637	0.762	0.299	0.243	0.52	0.483	0.511	0.242	0.445	0.059	0.047	0.13	0.06	0.669	0.124	0.473
Saccharification potential	-0.327	-0.426	-0.427	0.366	-0.408	-0.64	-0.545	0.289	-0.429	-0.133	-0.34	-0.112	0.432	-0.163	-0.178	0.061	-0.22	0.444	0.368	-0.406	-0.154	-0.305	0.694	0.674	0.285	-0.402	-0.382	-0.152	0.059	-0.38	-0.007	-0.386
	0.217	0.1	0.099	0.164	0.117	0.008	0.029	0.278	0.097	0.624	0.197	0.679	0.095	0.546	0.508	0.823	0.412	0.085	0.161	0.119	0.57	0.251	0.003	0.004	0.285	0.122	0.145	0.637	0.829	0.147	0.98	0.14
Latitude	0.35	0.21	0.196	-0.61	0.237	0.513	0.379	-0.119	0.257	0.122	-0.018	0.523	-0.085	-0.23	0.349	0.04	0.232	-0.635	-0.609	0.309	0.375	0.476	-0.47	-0.476	-0.188	-0.01	-0.211	0.214	0.079	0.007	0.105	0.236	-0.607
	0.183	0.435	0.467	0.012	0.376	0.042	0.147	0.661	0.337	0.653	0.948	0.038	0.755	0.392	0.185	0.882	0.388	0.008	0.012	0.245	0.153	0.062	0.066	0.062	0.486	0.971	0.434	0.505	0.771	0.978	0.699	0.379	0.013
Longitude	0.479	0.7	0.709	-0.216	0.654	0.722	0.732	-0.539	0.702	0.141	0.403	0.045	-0.314	-0.406	0.106	-0.151	0.325	-0.345	-0.495	0.691	0.455	0.454	-0.667	-0.575	-0.205	0.606	0.621	0.145	0.058	0.627	0.179	0.063	-0.634	0.268
	0.061	0.003	0.002	0.421	0.006	0.002	0.001	0.031	0.002	0.603	0.122	0.87	0.236	0.118	0.697	0.576	0.22	0.191	0.051	0.003	0.076	0.077	0.005	0.02	0.446	0.013	0.01	0.653	0.83	0.009	0.507	0.815	0.008	0.315
Altitude	-0.78	-0.682	-0.666	0.617	-0.685	-0.765	-0.773	0.572	-0.704	-0.443	-0.032	-0.433	-0.055	0.574	0.05	0.338	-0.033	0.277	0.762	-0.751	-0.53	-0.54	0.426	0.216	0.408	-0.483	-0.327	-0.333	-0.39	-0.512	-0.481	-0.294	0.374	-0.652	-0.508
	p<0.0001	0.004	0.005	0.011	0.003	0.001	p<0.0001	0.021	0.002	0.086	0.906	0.094	0.841	0.02	0.856	0.2	0.902	0.3	0.001	0.001	0.035	0.031	0.1	0.421	0.117	0.058	0.216	0.291	0.136	0.043	0.059	0.269	0.153	0.006	0.045
	June SVI	August SVI	SVI AGR	SVI RGR	Leaf dry weight	Leaf length	Leaf width	Leaf L:W ratio	Leaf area	Specific leaf area	Leaf Temperature	Assimilation	Stomatal conductance	Midday water potential	Predawn water potential	Ethylene content	ABA content	ΨP0	Cell size	CNPL	Stomatal density	Stomatal index	Wood carbon isotope discrimination	Leaf carbon isotope discrimination	Number of vessels	Dh	Kst	Wood density	Vessel length	Vessel diameter	Fibre length	Fibre diameter	Saccharification potential	Latitude	Longitude

### Sheet: All traits drought
August SVI	0.901
	p<0.0001
SVI AGR	0.885	0.999
	p<0.0001	p<0.0001
SVI RGR	-0.664	-0.362	-0.342
	0.005	0.168	0.195
Leaf dry weight	0.773	0.909	0.91	-0.228
	p<0.0001	p<0.0001	p<0.0001	0.397
Leaf length	0.819	0.928	0.927	-0.378	0.937
	p<0.0001	p<0.0001	p<0.0001	0.148	p<0.0001
Leaf width	0.862	0.959	0.957	-0.365	0.967	0.979
	p<0.0001	p<0.0001	p<0.0001	0.164	p<0.0001	p<0.0001
Leaf L:W ratio	-0.823	-0.828	-0.821	0.367	-0.746	-0.686	-0.808
	p<0.0001	p<0.0001	p<0.0001	0.162	0.001	0.003	p<0.0001
Leaf area	0.796	0.926	0.926	-0.256	0.991	0.951	0.977	-0.75
	p<0.0001	p<0.0001	p<0.0001	0.339	p<0.0001	p<0.0001	p<0.0001	0.001
Specific leaf area	0.228	0.325	0.328	-0.022	0.508	0.406	0.415	-0.347	0.397
	0.395	0.219	0.215	0.935	0.045	0.119	0.11	0.188	0.128
Leaf Temperature	0.234	0.204	0.207	-0.289	0.005	0.189	0.154	-0.152	0.049	-0.114
	0.383	0.449	0.441	0.277	0.984	0.482	0.569	0.574	0.857	0.674
Assimilation	-0.313	-0.507	-0.521	0.015	-0.413	-0.533	-0.47	0.232	-0.431	-0.164	-0.43
	0.238	0.045	0.038	0.957	0.112	0.033	0.066	0.387	0.095	0.545	0.096
Stomatal conductance	-0.344	-0.522	-0.532	0.054	-0.393	-0.565	-0.506	0.335	-0.417	-0.194	-0.506	0.869
	0.191	0.038	0.034	0.842	0.132	0.023	0.046	0.204	0.108	0.47	0.045	p<0.0001
Midday water potential	-0.457	-0.349	-0.347	0.584	-0.297	-0.397	-0.39	0.364	-0.318	-0.112	-0.365	0.033	0.05
	0.075	0.185	0.188	0.018	0.264	0.128	0.135	0.166	0.229	0.68	0.165	0.904	0.854
Predawn water potential	0.504	0.44	0.425	-0.404	0.537	0.595	0.516	-0.115	0.549	0.166	-0.265	-0.075	-0.004	-0.349
	0.046	0.088	0.101	0.121	0.032	0.015	0.041	0.671	0.028	0.539	0.321	0.782	0.988	0.185
Ethylene content	-0.327	-0.524	-0.538	-0.051	-0.468	-0.406	-0.448	0.509	-0.439	-0.496	-0.06	0.515	0.471	-0.017	0.032
	0.216	0.037	0.032	0.852	0.068	0.119	0.081	0.044	0.089	0.051	0.824	0.041	0.065	0.95	0.906
ABA content	-0.324	-0.487	-0.503	-0.091	-0.418	-0.298	-0.356	0.383	-0.4	-0.257	-0.121	0.371	0.205	0.105	0.074	0.686
	0.221	0.056	0.047	0.736	0.107	0.262	0.176	0.143	0.125	0.337	0.654	0.157	0.447	0.698	0.785	0.003
ΨP0	0.435	0.323	0.311	-0.265	0.142	0.146	0.192	-0.282	0.18	-0.256	0.023	-0.153	0.104	0.132	0.119	-0.159	-0.162
	0.092	0.223	0.242	0.322	0.6	0.589	0.477	0.289	0.504	0.338	0.933	0.572	0.703	0.625	0.662	0.557	0.549
Cell size	0.246	0.151	0.149	-0.281	0.159	0.029	0.082	-0.196	0.097	0.386	-0.066	-0.055	0.064	-0.18	0.075	-0.434	-0.588	-0.063
	0.358	0.576	0.581	0.291	0.557	0.914	0.763	0.467	0.72	0.139	0.808	0.839	0.814	0.506	0.781	0.093	0.017	0.816
CNPL	0.757	0.879	0.879	-0.257	0.931	0.924	0.941	-0.694	0.961	0.241	0.074	-0.372	-0.379	-0.313	0.545	-0.262	-0.235	0.216	-0.143
	0.001	p<0.0001	p<0.0001	0.336	p<0.0001	p<0.0001	p<0.0001	0.003	p<0.0001	0.368	0.785	0.156	0.147	0.238	0.029	0.327	0.382	0.421	0.597
Stomatal density	0.454	0.426	0.415	-0.312	0.281	0.449	0.411	-0.266	0.373	-0.273	0.483	-0.244	-0.409	-0.249	0.288	-0.036	-0.022	0.166	-0.368	0.497
	0.077	0.1	0.11	0.24	0.292	0.081	0.114	0.319	0.155	0.306	0.058	0.363	0.116	0.353	0.28	0.894	0.936	0.539	0.161	0.05
Stomatal index	0.486	0.523	0.517	-0.215	0.419	0.55	0.505	-0.275	0.493	-0.136	0.488	-0.341	-0.49	-0.288	0.349	-0.129	-0.262	-0.004	-0.151	0.548	0.923
	0.056	0.038	0.04	0.423	0.106	0.027	0.046	0.303	0.053	0.615	0.055	0.197	0.054	0.28	0.185	0.633	0.328	0.988	0.578	0.028	p<0.0001
Wood carbon isotope discrimination	-0.619	-0.74	-0.749	0.402	-0.665	-0.839	-0.767	0.439	-0.704	-0.173	-0.424	0.631	0.684	0.415	-0.363	0.225	0.172	-0.044	0.117	-0.725	-0.44	-0.515
	0.011	0.001	0.001	0.123	0.005	p<0.0001	0.001	0.089	0.002	0.522	0.102	0.009	0.003	0.11	0.167	0.403	0.524	0.871	0.666	0.001	0.088	0.041
Leaf carbon isotope discrimination	-0.184	-0.28	-0.279	0.158	-0.324	-0.514	-0.414	0.11	-0.354	-0.154	-0.112	0.389	0.662	0.035	-0.337	0.114	-0.332	0.358	0.302	-0.382	-0.383	-0.382	0.596
	0.496	0.294	0.295	0.559	0.221	0.041	0.111	0.685	0.178	0.569	0.681	0.136	0.005	0.898	0.201	0.673	0.209	0.173	0.256	0.144	0.143	0.145	0.015
Number of vessels	-0.121	0.08	0.103	0.278	0.176	0.016	0.084	-0.124	0.183	-0.126	-0.409	0.039	0.274	-0.08	-0.042	-0.101	-0.17	0.106	-0.065	0.212	-0.372	-0.384	0.027	0.28
	0.656	0.769	0.704	0.297	0.515	0.952	0.758	0.647	0.496	0.641	0.116	0.887	0.305	0.768	0.877	0.711	0.529	0.695	0.81	0.431	0.156	0.142	0.92	0.294
Dh	0.596	0.49	0.476	-0.493	0.277	0.449	0.404	-0.287	0.324	-0.023	0.614	-0.465	-0.501	-0.097	0.23	-0.305	-0.246	0.444	0.075	0.313	0.717	0.695	-0.438	-0.234	-0.627
	0.015	0.054	0.063	0.053	0.299	0.081	0.121	0.281	0.22	0.931	0.011	0.07	0.048	0.722	0.392	0.251	0.359	0.085	0.781	0.238	0.002	0.003	0.09	0.384	0.009
Kst	0.682	0.59	0.578	-0.534	0.354	0.504	0.483	-0.406	0.418	-0.116	0.543	-0.465	-0.442	-0.172	0.262	-0.359	-0.325	0.589	0.059	0.425	0.746	0.69	-0.461	-0.145	-0.401	0.957
	0.004	0.016	0.019	0.033	0.178	0.047	0.058	0.119	0.108	0.67	0.03	0.07	0.087	0.524	0.327	0.172	0.22	0.016	0.829	0.101	0.001	0.003	0.072	0.592	0.124	p<0.0001
Wood density	-0.205	0.088	0.11	0.377	0.375	0.35	0.385	-0.254	0.341	0.347	-0.248	0.129	0.143	-0.387	-0.057	0.103	-0.006	-0.447	-0.207	0.342	-0.429	-0.345	-0.272	-0.106	0.566	-0.816	-0.776
	0.522	0.786	0.735	0.227	0.23	0.265	0.216	0.427	0.278	0.269	0.438	0.689	0.657	0.214	0.86	0.75	0.986	0.146	0.519	0.277	0.164	0.272	0.393	0.744	0.055	0.001	0.003
Vessel length	0.506	0.491	0.494	-0.308	0.408	0.369	0.41	-0.376	0.44	-0.121	0.25	-0.222	-0.191	-0.262	0.184	-0.171	-0.361	0.108	0.453	0.357	0.103	0.265	-0.433	-0.017	0.101	0.244	0.292	-0.271
	0.045	0.054	0.052	0.245	0.117	0.159	0.115	0.151	0.088	0.655	0.351	0.409	0.48	0.328	0.496	0.528	0.169	0.69	0.078	0.174	0.704	0.321	0.094	0.952	0.71	0.362	0.273	0.394
Vessel diameter	0.699	0.675	0.671	-0.528	0.454	0.591	0.586	-0.537	0.504	0.026	0.664	-0.543	-0.52	-0.325	0.138	-0.506	-0.469	0.461	0.163	0.47	0.613	0.61	-0.559	-0.15	-0.243	0.856	0.912	-0.509	0.335
	0.003	0.004	0.004	0.035	0.077	0.016	0.017	0.032	0.047	0.925	0.005	0.03	0.039	0.219	0.611	0.046	0.067	0.072	0.546	0.066	0.012	0.012	0.024	0.579	0.365	p<0.0001	p<0.0001	0.091	0.205
Fibre length	0.61	0.579	0.585	-0.443	0.507	0.426	0.481	-0.507	0.491	0.289	0.219	-0.185	0.003	-0.464	0.209	-0.376	-0.552	0.373	0.502	0.41	0.072	0.146	-0.373	0.344	0.176	0.302	0.41	-0.269	0.619	0.468
	0.012	0.019	0.017	0.085	0.045	0.1	0.059	0.045	0.053	0.278	0.415	0.494	0.992	0.07	0.436	0.151	0.027	0.155	0.048	0.114	0.792	0.59	0.154	0.192	0.514	0.255	0.115	0.399	0.011	0.067
Fibre diameter	0.223	-0.008	-0.029	-0.376	-0.174	-0.011	-0.057	0.013	-0.186	0.1	0.491	-0.27	-0.3	-0.12	0.031	0.127	0.224	0.196	0.052	-0.19	0.211	0.139	-0.045	-0.018	-0.717	0.545	0.407	-0.545	-0.097	0.272	0.066
	0.407	0.978	0.915	0.152	0.519	0.968	0.833	0.963	0.491	0.713	0.054	0.312	0.258	0.657	0.909	0.64	0.404	0.466	0.85	0.482	0.433	0.608	0.869	0.948	0.002	0.029	0.117	0.067	0.722	0.308	0.808
Saccharification potential	-0.675	-0.742	-0.745	0.495	-0.618	-0.8	-0.72	0.417	-0.647	-0.233	-0.421	0.576	0.673	0.535	-0.536	0.336	0.226	0.043	-0.119	-0.62	-0.525	-0.632	0.856	0.563	0.192	-0.553	-0.555	0.274	-0.482	-0.604	-0.45	-0.211
	0.004	0.001	0.001	0.051	0.011	p<0.0001	0.002	0.108	0.007	0.385	0.104	0.019	0.004	0.033	0.032	0.203	0.4	0.876	0.661	0.01	0.037	0.009	p<0.0001	0.023	0.476	0.026	0.026	0.389	0.059	0.013	0.081	0.433
Latitude	0.288	0.3	0.3	-0.3	0.237	0.462	0.354	-0.118	0.224	0.356	0.248	-0.337	-0.534	-0.353	0.263	0.016	0.154	-0.258	-0.136	0.219	0.157	0.218	-0.668	-0.598	-0.415	0.219	0.099	0.261	-0.01	0.122	0.006	0.372	-0.62
	0.28	0.258	0.259	0.259	0.377	0.072	0.178	0.664	0.404	0.176	0.355	0.202	0.033	0.181	0.325	0.955	0.568	0.335	0.615	0.414	0.561	0.418	0.005	0.014	0.11	0.416	0.714	0.412	0.971	0.652	0.983	0.156	0.01
Longitude	0.587	0.664	0.662	-0.369	0.582	0.746	0.708	-0.498	0.647	-0.032	0.212	-0.431	-0.491	-0.411	0.502	-0.209	0.063	0.204	-0.335	0.729	0.557	0.478	-0.644	-0.559	0.177	0.341	0.463	0.168	0.084	0.542	0.059	-0.035	-0.641	0.268
	0.017	0.005	0.005	0.159	0.018	0.001	0.002	0.05	0.007	0.907	0.431	0.096	0.054	0.113	0.048	0.437	0.816	0.449	0.205	0.001	0.025	0.061	0.007	0.024	0.511	0.196	0.071	0.602	0.758	0.03	0.828	0.899	0.008	0.315
Altitude	-0.737	-0.751	-0.75	0.446	-0.626	-0.762	-0.74	0.606	-0.647	-0.296	-0.502	0.574	0.608	0.568	-0.328	0.331	0.242	-0.217	-0.012	-0.626	-0.46	-0.503	0.81	0.34	0.195	-0.551	-0.569	-0.219	-0.4	-0.609	-0.559	-0.375	0.79	-0.652	-0.508
	0.001	0.001	0.001	0.084	0.009	0.001	0.001	0.013	0.007	0.266	0.047	0.02	0.013	0.022	0.215	0.211	0.366	0.42	0.965	0.01	0.073	0.047	p<0.0001	0.197	0.469	0.027	0.022	0.494	0.125	0.012	0.024	0.152	p<0.0001	0.006	0.045
	June SVI	August SVI	SVI AGR	SVI RGR	Leaf dry weight	Leaf length	Leaf width	Leaf L:W ratio	Leaf area	Specific leaf area	Leaf Temperature	Assimilation	Stomatal conductance	Midday water potential	Predawn water potential	Ethylene content	ABA content	ΨP0	Cell size	CNPL	Stomatal density	Stomatal index	Wood carbon isotope discrimination	Leaf carbon isotope discrimination	Number of vessels	Dh	Kst	Wood density	Vessel length	Vessel diameter	Fibre length	Fibre diameter	Saccharification potential	Latitude	Longitude

### Sheet: Table Example
Easington ecosystem service pairs	Coefficient	p-value
Agri and Yield	0.18818	1.2037e-117
Agri and SOC	0.041087	5.9854e-07
Agri and NFM	-0.043942	9.3558e-08
Yield and SOC	0.43161	0
Yield and NFM	-0.070858	6.949e-18
SOC and NFM	-0.14955	1.6074e-74
